# Introducing the technique of group-handling in C57BL/6NCrl mice using a novel device “Citizen- Chitra Mus-Mobile”, a cage-transfer cum enrichment system, reduces stress, anxiety and time taken for cage changes and enhances voluntary interaction

**DOI:** 10.1101/2025.05.31.656571

**Authors:** VS Harikrishnan, Arvind Kumar Prajapati, Kamalesh Mehta

**Affiliations:** Sree Chitra Tirunal Institute for Medical Sciences and Technology, Biomedical Technology Wing, Satelmond Palace, Poojappura, Trivandrum, Kerala, India; Citizen Industries, Navrangpura, Ahmedabad, Gujarat, India

**Author notes:** Corresponding author, Sree Chitra Tirunal Institute for Medical Sciences and Technology, Biomedical Technology Wing, Satelmond Palace, Poojappura, Trivandrum, Kerala, India.

**Keywords:** Group-handling, laboratory mice, stress, welfare, refinement

## Abstract

It has been proven that tail-lifting mice can cause stress, anxiety and aversive behavior, and this finding has made scientists develop less stressful techniques like cupping and tunnel-handling. All these techniques have a disadvantage in that they can only handle mice individually and not in groups. This study produces scientific evidence on the advantages of group handling of laboratory mice for the first time. Group handling using the novel device significantly reduced the time taken and number of attempts taken for cage changes, a major reason that prevented tunnel-handling from being adopted globally. Shifting mice in groups using a device named “Mus-Mobile” resulted in significantly lower fecal corticosteroid levels, higher voluntary interaction time and the open field activity and time spent in the central arena were not altered when compared with tail lifting and tunnel handling in C57BL/6NCrl mice. Body weights were also not different when Mus-Mobile was employed with respect to the other groups. This work shows that group-shifting is the next horizon for animal welfare, as this device can revolutionize the handling of laboratory mice to bring in better animal wellbeing.
