## Supplementary material for "Introducing the technique of group-handling in C57BL/6NCrl mice using a novel device “Citizen- Chitra Mus-Mobile”, a cage-transfer cum enrichment system, reduces stress, anxiety and time taken for cage changes and enhances voluntary interaction": Data sets

### Sheet: Body weights
Body wt in grams 6 Week		24 animals each in 3 groups			6 cages per group				Body weights 7th week
Tail	Tunnel	Mus Bus						Tail	Tunnel	Mus Bus
22	21.4	21.5						22.1	21.5	21.8
21.5	21	20						22	21.7	20.3
21.3	22.3	21.4						21.7	21.4	21.5
21.3	22.3	21.6						21.8	21.5	21.7
22.2	23	21						22.6	22.5	21.4
21.8	21.1	23						22	22	23.3
21.7	21.6	21.6						22.2	22	21.9
21.9	22	22.3						22.3	22.3	22.5
22.1	21.2	21.6						22.5	22.4	21.6
22	22.1	21.8						22.2	22.4	22
21.9	22.3	21.9						22.3	22.4	22
21	21.4	22.5						21.6	21.5	22.8
17	16.9	19						17.4	17.2	19.2
17.2	17.3	18.5						17.3	17.3	18.9
17	18	18						17.4	17.7	18.3
18	17.1	18						18.1	18.4	18.5
17.4	17	17						17.7	17.6	17.4
18.3	17.8	17.5						18.5	18.6	17.7
16.9	17.6	18						18.3	17.3	18.4
18	17.7	17.2						18.2	18.3	17.5
17.8	17.2	17.4						18.5	18	17.7
18.1	17	16.8						18.5	18	17.2
18.3	18.2	17.3						18.4	18.8	17.5
17	17.6	17.7						17.6	17.1	18.1

### Sheet: Cage change time
Cage changing time in seconds		24 animals each in 3 groups			6 cages per group
Tail	Tunnel	Mus Bus
12	16	5
14	23	4
13	19	4
12	19	4
13	23	5
12	18	6
13	17	5
12	19	5
14	20	4
12	19	5
12	18	4
13	21	4

### Sheet: Number of attempts
Number of attempts to fully change a cage		24 animals each in 3 groups			6 cages per group
Tail	Tunnel	Mus Bus
4	4	1
4	4	1
4	4	1
4	3	1
4	3	1
4	4	1
4	4	1
4	4	1
4	3	1
4	4	2
4	4	1
4	4	1

### Sheet: Voluntary Interaction Test
VIT in Seconds		24 animals each in 3 groups			6 cages per group
Tail	Tunnel	Mus Bus
14	11	53
18	21	51
7	17	55
12	10	53
8	27	52
8	23	50
14	24	52
7	12	48
17	27	52
7	22	55
17	14	53
9	24	55
16	22	46
11	25	50
19	24	46
18	14	41
11	18	50
9	27	39
15	30	26
18	21	45
14	19	44
10	23	49
14	29	53
17	11	55

### Sheet: Open Field Test
Time in center OF		24 animals each in 3 groups			6 cages per group				Open Field test activity		24 animals each in 3 groups			6 cages per group
Tail	Tunnel	Mus Bus							Tail	Tunnel	Mus Bus
18	12	12							25	45	33
19	13	22							33	41	29
17	11	10							29	33	19
11	14	12							36	47	24
9	10	18							38	41	36
21	15	11							32	43	40
19	11	8							28	30	28
18	15	21							30	47	27
18	10	14							22	29	34
21	16	10							32	40	40
17	16	21							26	45	41
22	19	12							34	46	32
19	12	19							31	19	37
13	19	22							39	41	40
14	18	15							40	26	29
18	8	12							44	39	49
10	14	11							29	34	41
12	14	9							33	41	37
16	8	10							26	31	25
15	14	18							29	30	43
18	17	11							34	27	48
19	17	13							39	26	33
9	12	16							41	30	19
11	15	7							40	42	40

### Sheet: Cort
Cort in pg/ml		24 animals each in 3 groups			6 cages per group
Tail Change in Cort	Tunnel Change in Cort	Box Change in Cort
-0.318151	0.0434683	0.198844
-0.423585	-0.562313	0.0869366
0.0610406	0.212717	-1.03029
-0.0610406	0.123006	0.134104
-0.606707	0.370868	0.168324
-0.719539	0.297804	0.450406
-0.0813875	-0.0897112	0.012948
-0.128555	0.038844	0.103584
-0.0240463	0.155376	0.16
-0.348671	0.187746	0.0573412
-0.0758383	0.29503	-0.038844
0.286706	0.566938	0.45133
